# Preconceptional social isolation alters inflammatory and transcriptional signalling across the placenta–fetal brain axis

**DOI:** 10.64898/2026.10.01.755920

**Authors:** Monica Iachizzi, José Ruiz Rodriguez, Felisa Herrero, Ron Schär, Annamaria Cattaneo, Juliet Richetto

**Affiliations:** Institute of Pharmacology and Toxicology, University of Zurich-Vetsuisse, Zurich, Switzerland; Neuroscience Center Zurich, University of Zurich and ETH Zurich, Zurich, Switzerland; Functional Genomics Center Zurich, University of Zurich and ETH Zurich, Zurich, Switzerland; Department of Pharmacological and Biomolecular Sciences, University of Milan, Milan, Italy; Biological Psychiatry Laboratory, IRCCS Istituto Centro San Giovanni di Dio Fatebenefratelli, Brescia, Italy

## Abstract

Maternal depression and psychosocial adversity during pregnancy are associated with altered offspring neurodevelopment, yet the molecular processes linking maternal state to the developing fetus remain incompletely understood. The placenta is positioned to sense and respond to maternal physiological signals, but how placental molecular responses relate to those in the developing brain is unclear. Here, we used a mouse model of prolonged social isolation initiated before conception and maintained throughout pregnancy to investigate inflammatory and transcriptional alterations across matched placenta and fetal-brain samples at gestational day 18. Maternal social isolation altered cytokine profiles in both tissues and induced extensive transcriptional changes in the placenta, with a more restricted response in the fetal brain. Functional analyses identified alterations in placental immune, metabolic and transport-related programmes and fetal-brain immune, neuronal and proliferative processes. Although sex-stratified analyses revealed different transcriptional profiles in male and female tissues, formal maternal housing × fetal-sex interaction testing did not identify significant gene-level interaction effects. Cross-tissue co-expression analysis initially identified extensive covariation between social-isolation-responsive placental and fetal-brain modules; however, most associations were attenuated after accounting for their shared relationship with maternal housing. An exposure-independent network analysis nevertheless identified an inverse pregnancy-level association between a placental module enriched for immune and interferon-related signalling and a fetal-brain module enriched for cell-cycle and proliferative processes. Together, these findings show that prolonged maternal social adversity is associated with coordinated but tissue-distinct molecular alterations across the placenta–fetal brain axis and demonstrate the importance of distinguishing parallel responses to a common maternal environment from direct cross-tissue molecular coupling.
