## Supplementary file 4 for "Preconceptional social isolation alters inflammatory and transcriptional signalling across the placenta–fetal brain axis"

### Sheet: ORA_BP_UP
ID	Description	GeneRatio	BgRatio	pvalue	p.adjust	qvalue	geneID	Count	geneName	Label
GO:0007268	chemical synaptic transmission	24/315	146/14435	9.88367e-15	1.06151e-11	9.55075e-12	ENSMUSG00000000560/ENSMUSG00000007653/ENSMUSG00000010803/ENSMUSG00000017412/ENSMUSG00000020848/ENSMUSG00000026103/ENSMUSG00000026322/ENSMUSG00000029211/ENSMUSG00000029212/ENSMUSG00000031492/ENSMUSG00000034997/ENSMUSG00000038257/ENSMUSG00000041380/ENSMUSG00000047910/ENSMUSG00000049583/ENSMUSG00000050783/ENSMUSG00000052572/ENSMUSG00000053025/ENSMUSG00000055026/ENSMUSG00000056073/ENSMUSG00000070570/…	24	Gabra2/Gabrb2/Gabra1/Cacnb4/Doc2b/Gls/Htr4/Gabra4/Gabrb1/Chrnb3/Htr2a/Glra3/Htr2c/Pcdhb16/Grm5/Htr1f/Dlg2/Sv2b/Gabrg3/Grik2/Slc17a7/Htr1d/Chrm5/Prkcg	GO:0007268 chemical synaptic transmission
GO:0006811	monoatomic ion transport	33/315	495/14435	1.15391e-08	4.6801e-06	4.21085e-06	ENSMUSG00000000560/ENSMUSG00000000605/ENSMUSG00000004319/ENSMUSG00000007653/ENSMUSG00000010803/ENSMUSG00000017412/ENSMUSG00000019894/ENSMUSG00000021730/ENSMUSG00000022342/ENSMUSG00000025221/ENSMUSG00000026576/ENSMUSG00000026904/ENSMUSG00000027765/ENSMUSG00000029211/ENSMUSG00000029212/ENSMUSG00000031492/ENSMUSG00000033998/ENSMUSG00000034591/ENSMUSG00000035681/ENSMUSG00000037996/ENSMUSG00000038026/…	33	Gabra2/Clcn4/Clcn3/Gabrb2/Gabra1/Cacnb4/Slc6a15/Hcn1/Kcnv1/Kcnip2/Atp1b1/Slc4a10/P2ry1/Gabra4/Gabrb1/Chrnb3/Kcnk1/Slc41a2/Kcnc2/Slc24a2/Kcnj9/Glra3/Cacna2d1/Kcns1/Trpc5/Kcnj4/Gabrg3/Grik2/mt-Atp8/mt-Atp6/Slc17a7/Lrrc55/Scn2a	GO:0006811 monoatomic ion transport
GO:0050877	nervous system process	10/315	41/14435	1.30729e-08	4.6801e-06	4.21085e-06	ENSMUSG00000000560/ENSMUSG00000007653/ENSMUSG00000010803/ENSMUSG00000017412/ENSMUSG00000029211/ENSMUSG00000029212/ENSMUSG00000031492/ENSMUSG00000038257/ENSMUSG00000039474/ENSMUSG00000055026	10	Gabra2/Gabrb2/Gabra1/Cacnb4/Gabra4/Gabrb1/Chrnb3/Glra3/Wfs1/Gabrg3	GO:0050877 nervous system process
GO:0060079	excitatory postsynaptic potential	12/315	68/14435	2.3087e-08	6.19887e-06	5.57734e-06	ENSMUSG00000000560/ENSMUSG00000005583/ENSMUSG00000007653/ENSMUSG00000010803/ENSMUSG00000029211/ENSMUSG00000029212/ENSMUSG00000031492/ENSMUSG00000038257/ENSMUSG00000055026/ENSMUSG00000056073/ENSMUSG00000070570/ENSMUSG00000074939	12	Gabra2/Mef2c/Gabrb2/Gabra1/Gabra4/Gabrb1/Chrnb3/Glra3/Gabrg3/Grik2/Slc17a7/Chrm5	GO:0060079 excitatory postsynaptic potential
GO:0060078	regulation of postsynaptic membrane potential	10/315	47/14435	5.37657e-08	1.10777e-05	9.96699e-06	ENSMUSG00000000560/ENSMUSG00000007653/ENSMUSG00000010803/ENSMUSG00000021719/ENSMUSG00000029211/ENSMUSG00000029212/ENSMUSG00000031492/ENSMUSG00000038257/ENSMUSG00000049583/ENSMUSG00000055026	10	Gabra2/Gabrb2/Gabra1/Rgs7bp/Gabra4/Gabrb1/Chrnb3/Glra3/Grm5/Gabrg3	GO:0060078 regulation of postsynaptic membrane potential
GO:0034138	toll-like receptor 3 signaling pathway	6/807	12/14014	2.4508e-05	0.0248198	0.0243014	ENSMUSG00000001166/ENSMUSG00000024401/ENSMUSG00000039316/ENSMUSG00000052776/ENSMUSG00000059866/ENSMUSG00000066861	6	Oas1c/Tnf/Rftn1/Oas1a/Tnip2/Oas1g	GO:0034138 toll-like receptor 3 signaling pathway
GO:0031667	response to nutrient levels	15/807	77/14014	2.75165e-05	0.0248198	0.0243014	ENSMUSG00000022886/ENSMUSG00000024401/ENSMUSG00000026387/ENSMUSG00000027602/ENSMUSG00000031574/ENSMUSG00000034748/ENSMUSG00000035086/ENSMUSG00000038580/ENSMUSG00000038883/ENSMUSG00000042903/ENSMUSG00000052727/ENSMUSG00000056457/ENSMUSG00000060601/ENSMUSG00000060803/ENSMUSG00000079092	15	Prl2a1/Tnf/Sctr/Map1lc3a/Star/Sirt6/Becn1/Sct/Prl3a1/Foxo4/Map1b/Prl2c3/Nr1h2/Gstp1/Prl2c2	GO:0031667 response to nutrient levels
GO:0042692	muscle cell differentiation	7/807	19/14014	5.59564e-05	0.0308544	0.0302099	ENSMUSG00000001627/ENSMUSG00000016559/ENSMUSG00000024381/ENSMUSG00000026207/ENSMUSG00000045103/ENSMUSG00000047746/ENSMUSG00000096054	7	Ifrd1/H3f3b/Bin1/Speg/Dmd/Fbxo40/Syne1	GO:0042692 muscle cell differentiation
GO:0035458	cellular response to interferon-beta	11/807	48/14014	6.84134e-05	0.0308544	0.0302099	ENSMUSG00000001166/ENSMUSG00000018899/ENSMUSG00000021494/ENSMUSG00000028270/ENSMUSG00000052776/ENSMUSG00000066861/ENSMUSG00000069892/ENSMUSG00000069893/ENSMUSG00000078853/ENSMUSG00000078920/ENSMUSG00000078921	11	Oas1c/Irf1/Ddx41/Gbp2/Oas1a/Oas1g/9930111J21Rik2/9930111J21Rik1/Igtp/Ifi47/Tgtp2	GO:0035458 cellular response to interferon-beta
GO:0003085	negative regulation of systemic arterial blood pressure	6/807	15/14014	0.000114302	0.0350793	0.0343465	ENSMUSG00000024401/ENSMUSG00000025235/ENSMUSG00000027568/ENSMUSG00000029019/ENSMUSG00000041616/ENSMUSG00000050730	6	Tnf/Bbs4/Ntsr1/Nppb/Nppa/Arhgap42	GO:0003085 negative regulation of systemic arterial bloo
GO:0009617	response to bacterium	17/297	117/14401	2.61412e-10	2.57491e-07	2.36371e-07	ENSMUSG00000015568/ENSMUSG00000025372/ENSMUSG00000028037/ENSMUSG00000028270/ENSMUSG00000030107/ENSMUSG00000030413/ENSMUSG00000031380/ENSMUSG00000034459/ENSMUSG00000035686/ENSMUSG00000035692/ENSMUSG00000046879/ENSMUSG00000069874/ENSMUSG00000072620/ENSMUSG00000074896/ENSMUSG00000075602/ENSMUSG00000090231/ENSMUSG00000105096	17	Lpl/Baiap2/Ifi44/Gbp2/Usp18/Pglyrp1/Vegfd/Ifit1/Thrsp/Isg15/Irgm1/Irgm2/Slfn2/Ifit3/Ly6a/Cfb/Gbp10	GO:0009617 response to bacterium
GO:0035458	cellular response to interferon-beta	10/297	38/14401	3.39542e-09	1.67225e-06	1.53509e-06	ENSMUSG00000024617/ENSMUSG00000026104/ENSMUSG00000028270/ENSMUSG00000034459/ENSMUSG00000046879/ENSMUSG00000052776/ENSMUSG00000060591/ENSMUSG00000069874/ENSMUSG00000074896/ENSMUSG00000078920	10	Camk2a/Stat1/Gbp2/Ifit1/Irgm1/Oas1a/Ifitm2/Irgm2/Ifit3/Ifi47	GO:0035458 cellular response to interferon-beta
GO:0045071	negative regulation of viral genome replication	8/297	36/14401	5.45567e-07	0.000179128	0.000164436	ENSMUSG00000020641/ENSMUSG00000025492/ENSMUSG00000026896/ENSMUSG00000029561/ENSMUSG00000035692/ENSMUSG00000046718/ENSMUSG00000052776/ENSMUSG00000060591	8	Rsad2/Ifitm3/Ifih1/Oasl2/Isg15/Bst2/Oas1a/Ifitm2	GO:0045071 negative regulation of viral genome replicati
GO:0035456	response to interferon-beta	5/297	12/14401	2.53742e-06	0.000597918	0.000548877	ENSMUSG00000025492/ENSMUSG00000026104/ENSMUSG00000040483/ENSMUSG00000046718/ENSMUSG00000060591	5	Ifitm3/Stat1/Xaf1/Bst2/Ifitm2	GO:0035456 response to interferon-beta
GO:0009615	response to virus	10/297	75/14401	3.03512e-06	0.000597918	0.000548877	ENSMUSG00000020641/ENSMUSG00000025492/ENSMUSG00000026896/ENSMUSG00000029561/ENSMUSG00000034459/ENSMUSG00000035692/ENSMUSG00000046718/ENSMUSG00000052776/ENSMUSG00000060591/ENSMUSG00000074896	10	Rsad2/Ifitm3/Ifih1/Oasl2/Ifit1/Isg15/Bst2/Oas1a/Ifitm2/Ifit3	GO:0009615 response to virus
GO:0051607	defense response to virus	14/297	155/14401	3.96115e-06	0.000650289	0.000596952	ENSMUSG00000020641/ENSMUSG00000022906/ENSMUSG00000025492/ENSMUSG00000025498/ENSMUSG00000026104/ENSMUSG00000026896/ENSMUSG00000029561/ENSMUSG00000033355/ENSMUSG00000034459/ENSMUSG00000035692/ENSMUSG00000046718/ENSMUSG00000052776/ENSMUSG00000060591/ENSMUSG00000074896	14	Rsad2/Parp9/Ifitm3/Irf7/Stat1/Ifih1/Oasl2/Rtp4/Ifit1/Isg15/Bst2/Oas1a/Ifitm2/Ifit3	GO:0051607 defense response to virus
GO:0045087	innate immune response	20/297	309/14401	6.60877e-06	0.000929949	0.000853674	ENSMUSG00000006519/ENSMUSG00000020641/ENSMUSG00000022906/ENSMUSG00000025492/ENSMUSG00000025498/ENSMUSG00000026896/ENSMUSG00000029561/ENSMUSG00000029819/ENSMUSG00000030413/ENSMUSG00000034459/ENSMUSG00000036896/ENSMUSG00000036905/ENSMUSG00000046718/ENSMUSG00000046879/ENSMUSG00000052776/ENSMUSG00000059456/ENSMUSG00000060591/ENSMUSG00000069874/ENSMUSG00000074896/ENSMUSG00000090231	20	Cyba/Rsad2/Parp9/Ifitm3/Irf7/Ifih1/Oasl2/Npy/Pglyrp1/Ifit1/C1qc/C1qb/Bst2/Irgm1/Oas1a/Ptk2b/Ifitm2/Irgm2/Ifit3/Cfb	GO:0045087 innate immune response
GO:0002376	immune system process	19/297	350/14401	0.000123372	0.0121522	0.0111554	ENSMUSG00000001123/ENSMUSG00000020641/ENSMUSG00000022906/ENSMUSG00000025492/ENSMUSG00000025498/ENSMUSG00000026896/ENSMUSG00000028270/ENSMUSG00000029561/ENSMUSG00000030413/ENSMUSG00000034459/ENSMUSG00000036896/ENSMUSG00000036905/ENSMUSG00000046718/ENSMUSG00000046879/ENSMUSG00000052776/ENSMUSG00000059456/ENSMUSG00000060591/ENSMUSG00000074896/ENSMUSG00000090231	19	Lgals9/Rsad2/Parp9/Ifitm3/Irf7/Ifih1/Gbp2/Oasl2/Pglyrp1/Ifit1/C1qc/C1qb/Bst2/Irgm1/Oas1a/Ptk2b/Ifitm2/Ifit3/Cfb	GO:0002376 immune system process
GO:0007268	chemical synaptic transmission	11/297	146/14401	0.000221501	0.0195648	0.0179601	ENSMUSG00000010803/ENSMUSG00000020524/ENSMUSG00000020848/ENSMUSG00000021721/ENSMUSG00000029819/ENSMUSG00000032773/ENSMUSG00000053004/ENSMUSG00000053025/ENSMUSG00000055078/ENSMUSG00000070570/ENSMUSG00000070687	11	Gabra1/Gria1/Doc2b/Htr1a/Npy/Chrm1/Hrh1/Sv2b/Gabra5/Slc17a7/Htr1d	GO:0007268 chemical synaptic transmission
GO:0002376	immune system process	66/793	396/13924	1.83106e-15	3.40212e-12	2.84875e-12	ENSMUSG00000002688/ENSMUSG00000014599/ENSMUSG00000016496/ENSMUSG00000017002/ENSMUSG00000017652/ENSMUSG00000017830/ENSMUSG00000018899/ENSMUSG00000021703/ENSMUSG00000022906/ENSMUSG00000023224/ENSMUSG00000024338/ENSMUSG00000024339/ENSMUSG00000024349/ENSMUSG00000024610/ENSMUSG00000024659/ENSMUSG00000024737/ENSMUSG00000025492/ENSMUSG00000025498/ENSMUSG00000025702/ENSMUSG00000026399/ENSMUSG00000026874/…	66	Prkd1/Csf1/Cd274/Slpi/Cd40/Dhx58/Irf1/Serinc5/Parp9/Serping1/Psmb8/Tap2/Sting1/Cd74/Anxa1/Slc15a3/Ifitm3/Irf7/Marchf8/Cd55/Hc/Ifih1/Nmi/Zbp1/Adar/Tlr2/Gbp2/Oasl2/Herc6/Tmem43/Siglecg/Hp/Trim29/Cadm1/Mst1r/Oas2/Casp4/Tlr13/Parp14/Ifit1/Prr7/Ssc5d/Endod1/Arid5a/Tapbpl/Trpm4/Tlr4/Oasl1/Zc3h12a/Irgm1/Jaml/Dtx3l/Krt16/Iigp1/C1ra/S100a8/Fcer1g/H2-Q7/B2m/H2-K1/H2-T23/Il1rl2/H2-D1/Ifi204/Ifit3/Gbp6	GO:0002376 immune system process
GO:0035458	cellular response to interferon-beta	21/793	48/13924	2.92863e-14	2.72069e-11	2.27816e-11	ENSMUSG00000018899/ENSMUSG00000024349/ENSMUSG00000026536/ENSMUSG00000028268/ENSMUSG00000028270/ENSMUSG00000034459/ENSMUSG00000037849/ENSMUSG00000039997/ENSMUSG00000046879/ENSMUSG00000049734/ENSMUSG00000054072/ENSMUSG00000069874/ENSMUSG00000069892/ENSMUSG00000069893/ENSMUSG00000073489/ENSMUSG00000073490/ENSMUSG00000074896/ENSMUSG00000078853/ENSMUSG00000078920/ENSMUSG00000090272/ENSMUSG00000104713	21	Irf1/Sting1/Ifi211/Gbp3/Gbp2/Ifit1/Ifi206/Ifi203/Irgm1/Trex1/Iigp1/Irgm2/9930111J21Rik2/9930111J21Rik1/Ifi204/Ifi207/Ifit3/Igtp/Ifi47/Mndal/Gbp6	GO:0035458 cellular response to interferon-beta
GO:0045087	innate immune response	56/793	350/13924	1.54715e-12	9.58204e-10	8.02349e-10	ENSMUSG00000000386/ENSMUSG00000002688/ENSMUSG00000014599/ENSMUSG00000017002/ENSMUSG00000017830/ENSMUSG00000018899/ENSMUSG00000021703/ENSMUSG00000022906/ENSMUSG00000023224/ENSMUSG00000023992/ENSMUSG00000024349/ENSMUSG00000024659/ENSMUSG00000024737/ENSMUSG00000025492/ENSMUSG00000025498/ENSMUSG00000026399/ENSMUSG00000026874/ENSMUSG00000026896/ENSMUSG00000026946/ENSMUSG00000027514/ENSMUSG00000027951/…	56	Mx1/Prkd1/Csf1/Slpi/Dhx58/Irf1/Serinc5/Parp9/Serping1/Trem2/Sting1/Anxa1/Slc15a3/Ifitm3/Irf7/Cd55/Hc/Ifih1/Nmi/Zbp1/Adar/Tlr2/Alpk1/Oasl2/Herc6/Npy/Tmem43/Siglecg/Trim29/Mst1r/Oas2/Casp4/Tlr13/Parp14/Ifit1/Ssc5d/Endod1/Arid5a/Tlr4/Oasl1/Irgm1/Dtx3l/Trex1/Krt16/Iigp1/C1ra/S100a8/Trim12c/Fcer1g/B2m/Irgm2/Il1rl2/Ifi204/Ifit3/Igtp/Igha	GO:0045087 innate immune response
GO:0009617	response to bacterium	30/793	137/13924	1.22276e-10	5.67971e-08	4.75589e-08	ENSMUSG00000017830/ENSMUSG00000024401/ENSMUSG00000024673/ENSMUSG00000026536/ENSMUSG00000028037/ENSMUSG00000028268/ENSMUSG00000028270/ENSMUSG00000029468/ENSMUSG00000029798/ENSMUSG00000031722/ENSMUSG00000032690/ENSMUSG00000033213/ENSMUSG00000034459/ENSMUSG00000034855/ENSMUSG00000035385/ENSMUSG00000037071/ENSMUSG00000039005/ENSMUSG00000045573/ENSMUSG00000046879/ENSMUSG00000054072/ENSMUSG00000057074/…	30	Dhx58/Tnf/Ms4a1/Ifi211/Ifi44/Gbp3/Gbp2/P2rx7/Herc6/Hp/Oas2/AA467197/Ifit1/Cxcl10/Ccl2/Scd1/Tlr4/Penk/Irgm1/Iigp1/Ces1g/Plaat3/Hmcn1/Irgm2/Ifi204/Ifit3/Ly6a/Mndal/Gbp6/Gbp10	GO:0009617 response to bacterium
GO:0051607	defense response to virus	32/793	167/13924	1.10008e-09	4.0879e-07	3.42299e-07	ENSMUSG00000000386/ENSMUSG00000017652/ENSMUSG00000017830/ENSMUSG00000018899/ENSMUSG00000021703/ENSMUSG00000022906/ENSMUSG00000024349/ENSMUSG00000025492/ENSMUSG00000025498/ENSMUSG00000026536/ENSMUSG00000026896/ENSMUSG00000027514/ENSMUSG00000027951/ENSMUSG00000027995/ENSMUSG00000029561/ENSMUSG00000030789/ENSMUSG00000032690/ENSMUSG00000033355/ENSMUSG00000034459/ENSMUSG00000034855/ENSMUSG00000037849/…	32	Mx1/Cd40/Dhx58/Irf1/Serinc5/Parp9/Sting1/Ifitm3/Irf7/Ifi211/Ifih1/Zbp1/Adar/Tlr2/Oasl2/Itgax/Oas2/Rtp4/Ifit1/Cxcl10/Ifi206/Apobec1/Oasl1/Ifnk/Dtx3l/Trex1/Ifit3b/Rnasel/Ifi204/Ifi207/Ifit3/Mndal	GO:0051607 defense response to virus
GO:0045071	negative regulation of viral genome replication	14/793	46/13924	1.46581e-07	3.40434e-05	2.85061e-05	ENSMUSG00000017002/ENSMUSG00000024401/ENSMUSG00000025492/ENSMUSG00000026536/ENSMUSG00000026896/ENSMUSG00000029561/ENSMUSG00000032690/ENSMUSG00000037849/ENSMUSG00000041827/ENSMUSG00000063268/ENSMUSG00000066800/ENSMUSG00000073489/ENSMUSG00000073490/ENSMUSG00000090272	14	Slpi/Tnf/Ifitm3/Ifi211/Ifih1/Oasl2/Oas2/Ifi206/Oasl1/Parp10/Rnasel/Ifi204/Ifi207/Mndal	GO:0045071 negative regulation of viral genome replicati
GO:0009615	response to virus	19/793	86/13924	2.67167e-07	4.96396e-05	4.15656e-05	ENSMUSG00000000386/ENSMUSG00000017830/ENSMUSG00000020227/ENSMUSG00000024401/ENSMUSG00000025321/ENSMUSG00000025492/ENSMUSG00000026896/ENSMUSG00000026946/ENSMUSG00000027951/ENSMUSG00000029561/ENSMUSG00000032584/ENSMUSG00000032690/ENSMUSG00000033777/ENSMUSG00000034459/ENSMUSG00000041827/ENSMUSG00000045932/ENSMUSG00000056758/ENSMUSG00000062488/ENSMUSG00000074896	19	Mx1/Dhx58/Irak3/Tnf/Itgb8/Ifitm3/Ifih1/Nmi/Adar/Oasl2/Mst1r/Oas2/Tlr13/Ifit1/Oasl1/Ifit2/Hmga2/Ifit3b/Ifit3	GO:0009615 response to virus

### Sheet: ORA_BP_DOWN
ID	Description	GeneRatio	BgRatio	pvalue	p.adjust	qvalue	geneID	Count	geneName	Label
GO:0051301	cell division	47/339	355/14435	2.29474e-22	2.67796e-19	2.43726e-19	ENSMUSG00000001403/ENSMUSG00000002055/ENSMUSG00000006398/ENSMUSG00000006728/ENSMUSG00000012443/ENSMUSG00000017716/ENSMUSG00000019942/ENSMUSG00000020808/ENSMUSG00000020897/ENSMUSG00000022089/ENSMUSG00000022314/ENSMUSG00000022678/ENSMUSG00000023015/ENSMUSG00000023505/ENSMUSG00000023940/ENSMUSG00000024056/ENSMUSG00000024791/ENSMUSG00000024989/ENSMUSG00000025358/ENSMUSG00000026683/ENSMUSG00000026955/…	47	Ube2c/Spag5/Cdc20/Cdk4/Kif11/Birc5/Cdk1/Pimreg/Aurkb/Bin3/Rad21/Nde1/Racgap1/Cdca3/Sgo1/Ndc80/Cdca5/Cep55/Cdk2/Nuf2/Sapcd2/Nusap1/Cdc25b/Knstrn/Aurka/Fam83d/Ect2/Ccna2/Gpsm2/Kif2c/Rcc1/Ccng2/Chek2/Babam1/Ccnb2/Zw10/Smc4/Prc1/Bub1b/Ccnb1/Cdc25c/Cdca2/Bub3/Psrc1/Spc24/Kifc1/Dynlt1f	GO:0051301 cell division
GO:0007094	mitotic spindle assembly checkpoint signaling	11/339	31/14435	5.67535e-11	3.31157e-08	3.01391e-08	ENSMUSG00000006398/ENSMUSG00000017716/ENSMUSG00000020897/ENSMUSG00000024056/ENSMUSG00000026683/ENSMUSG00000027379/ENSMUSG00000032264/ENSMUSG00000040084/ENSMUSG00000050107/ENSMUSG00000066979/ENSMUSG00000074476	11	Cdc20/Birc5/Aurkb/Ndc80/Nuf2/Bub1/Zw10/Bub1b/Haspin/Bub3/Spc24	GO:0007094 mitotic spindle assembly checkpoint signaling
GO:0007059	chromosome segregation	16/339	87/14435	1.5733e-10	6.12013e-08	5.57003e-08	ENSMUSG00000002055/ENSMUSG00000017146/ENSMUSG00000017716/ENSMUSG00000022034/ENSMUSG00000022314/ENSMUSG00000022678/ENSMUSG00000023940/ENSMUSG00000024056/ENSMUSG00000026683/ENSMUSG00000027331/ENSMUSG00000028678/ENSMUSG00000028896/ENSMUSG00000031756/ENSMUSG00000048922/ENSMUSG00000066979/ENSMUSG00000074476	16	Spag5/Brca1/Birc5/Esco2/Rad21/Nde1/Sgo1/Ndc80/Nuf2/Knstrn/Kif2c/Rcc1/Cenpn/Cdca2/Bub3/Spc24	GO:0007059 chromosome segregation
GO:0003009	skeletal muscle contraction	8/339	18/14435	3.03824e-09	8.86405e-07	8.06732e-07	ENSMUSG00000020216/ENSMUSG00000020908/ENSMUSG00000040287/ENSMUSG00000041189/ENSMUSG00000055775/ENSMUSG00000061723/ENSMUSG00000064179/ENSMUSG00000091898	8	Jsrp1/Myh3/Stac3/Chrnb1/Myh8/Tnnt3/Tnnt1/Tnnc1	GO:0003009 skeletal muscle contraction
GO:0006936	muscle contraction	11/339	44/14435	3.91168e-09	9.12986e-07	8.30923e-07	ENSMUSG00000020061/ENSMUSG00000020908/ENSMUSG00000024049/ENSMUSG00000026407/ENSMUSG00000028328/ENSMUSG00000028464/ENSMUSG00000030672/ENSMUSG00000041189/ENSMUSG00000051747/ENSMUSG00000055775/ENSMUSG00000064179	11	Mybpc1/Myh3/Myom1/Cacna1s/Tmod1/Tpm2/Mylpf/Chrnb1/Ttn/Myh8/Tnnt1	GO:0006936 muscle contraction
GO:0010468	regulation of gene expression	18/339	300/14435	0.000267669	0.011156	0.0101533	ENSMUSG00000001761/ENSMUSG00000006360/ENSMUSG00000006728/ENSMUSG00000013415/ENSMUSG00000020232/ENSMUSG00000022483/ENSMUSG00000025358/ENSMUSG00000028042/ENSMUSG00000028348/ENSMUSG00000029687/ENSMUSG00000029814/ENSMUSG00000032446/ENSMUSG00000033581/ENSMUSG00000034460/ENSMUSG00000037573/ENSMUSG00000050410/ENSMUSG00000051367/ENSMUSG00000056851	18	Smo/Crip1/Cdk4/Igf2bp1/Hmg20b/Col2a1/Cdk2/Zbtb7b/Cavin4/Ezh2/Igf2bp3/Eomes/Igf2bp2/Six4/Tob1/Tcf19/Six1/Pcbp2	GO:0010468 regulation of gene expression
GO:0055085	transmembrane transport	82/962	405/14014	2.18838e-19	4.20607e-16	4.01971e-16	ENSMUSG00000000154/ENSMUSG00000001901/ENSMUSG00000003153/ENSMUSG00000004317/ENSMUSG00000005949/ENSMUSG00000006469/ENSMUSG00000006641/ENSMUSG00000007034/ENSMUSG00000015243/ENSMUSG00000016319/ENSMUSG00000017740/ENSMUSG00000017756/ENSMUSG00000018999/ENSMUSG00000020142/ENSMUSG00000020331/ENSMUSG00000020402/ENSMUSG00000021240/ENSMUSG00000022094/ENSMUSG00000022180/ENSMUSG00000023088/ENSMUSG00000024130/…	82	Slc22a18/Kcnh6/Slc2a3/Clcn5/Ctns/Slc34a3/Slc5a6/Slc44a4/Abca1/Slc25a5/Slc12a5/Slc12a7/Slc35b4/Slc1a4/Hcn2/Vdac1/Abcd4/Slc39a14/Slc7a8/Abcc1/Abca3/Trpm6/Slc16a3/Slc39a10/Slc40a1/Slc9a2/Slc45a3/Slc2a2/Trpc3/Slc16a4/Aqp3/Slc2a1/Abcb1b/Slc6a6/Itpr1/Slc6a13/Slco1b2/Abcc9/Itpr2/Slc6a1/Abcd1/Slc7a6/Abcb10/Hcn4/Tpcn1/Slc16a1/Atp1a1/Ano7/Flvcr2/Slc26a2/Mfsd12/Slc12a8/Abcc12/Slc2a12/Slc25a43/Slc16a9/Slc43a…	GO:0055085 transmembrane transport
GO:0006811	monoatomic ion transport	61/962	408/14014	5.80735e-09	5.58086e-06	5.33359e-06	ENSMUSG00000001901/ENSMUSG00000001985/ENSMUSG00000002908/ENSMUSG00000004317/ENSMUSG00000006269/ENSMUSG00000006273/ENSMUSG00000006469/ENSMUSG00000006641/ENSMUSG00000010064/ENSMUSG00000012428/ENSMUSG00000013160/ENSMUSG00000013275/ENSMUSG00000013495/ENSMUSG00000017740/ENSMUSG00000017756/ENSMUSG00000019302/ENSMUSG00000020159/ENSMUSG00000020331/ENSMUSG00000020402/ENSMUSG00000020788/ENSMUSG00000022094/…	61	Kcnh6/Grik3/Kcnn1/Clcn5/Atp6v1b1/Atp6v1b2/Slc34a3/Slc5a6/Slc38a3/Steap4/Atp6v0d1/Slc41a1/Tmem175/Slc12a5/Slc12a7/Atp6v0a1/Gabrp/Hcn2/Vdac1/Atp2a3/Slc39a14/Slc38a2/Slc11a2/Trpm6/Kcnip2/Atp5a1/Slc39a10/Slc40a1/Slc9a2/Trpc3/Itpr1/Slco1b2/Itpr2/Scnn1a/Stim1/Pdzd3/Hcn4/Atp1b3/Tpcn1/Atp1a1/Atp7a/Slc26a2/Slc12a8/Slc20a2/Slc22a23/Asic3/Kcnh2/Slco4a1/Slc26a7/Piezo2/Slc39a1/Slc39a8/Fxyd3/Slc9a6/Slc4a4/Slc3…	GO:0006811 monoatomic ion transport
GO:0006631	fatty acid metabolic process	30/962	170/14014	1.49199e-06	0.000955866	0.000913514	ENSMUSG00000006390/ENSMUSG00000018796/ENSMUSG00000020532/ENSMUSG00000024507/ENSMUSG00000024978/ENSMUSG00000025153/ENSMUSG00000025202/ENSMUSG00000025203/ENSMUSG00000025465/ENSMUSG00000025745/ENSMUSG00000025889/ENSMUSG00000028223/ENSMUSG00000028607/ENSMUSG00000029482/ENSMUSG00000030168/ENSMUSG00000031278/ENSMUSG00000031903/ENSMUSG00000032047/ENSMUSG00000032207/ENSMUSG00000033629/ENSMUSG00000036880/…	30	Elovl1/Acsl1/Acaca/Hsd17b4/Gpam/Fasn/Scd3/Scd2/Echs1/Hadha/Snca/Decr1/Cpt2/Aacs/Adipor2/Acsl4/Pla2g15/Acat1/Lipc/Hacd3/Acaa2/Echdc3/Cyp2s1/Pm20d1/Fads6/Ptgs1/Slc27a4/Hadhb/Ankrd23/Cpt1b	GO:0006631 fatty acid metabolic process
GO:0006814	sodium ion transport	18/962	78/14014	4.06424e-06	0.00195287	0.00186634	ENSMUSG00000006469/ENSMUSG00000006641/ENSMUSG00000010064/ENSMUSG00000020331/ENSMUSG00000022462/ENSMUSG00000022742/ENSMUSG00000026062/ENSMUSG00000030340/ENSMUSG00000032338/ENSMUSG00000032412/ENSMUSG00000033161/ENSMUSG00000037656/ENSMUSG00000038276/ENSMUSG00000057092/ENSMUSG00000060681/ENSMUSG00000060961/ENSMUSG00000063873/ENSMUSG00000089774	18	Slc34a3/Slc5a6/Slc38a3/Hcn2/Slc38a2/Cpox/Slc9a2/Scnn1a/Hcn4/Atp1b3/Atp1a1/Slc20a2/Asic3/Fxyd3/Slc9a6/Slc4a4/Slc24a3/Slc5a3	GO:0006814 sodium ion transport
GO:0006813	potassium ion transport	18/962	80/14014	5.95957e-06	0.00204127	0.00195083	ENSMUSG00000001901/ENSMUSG00000002908/ENSMUSG00000013495/ENSMUSG00000017740/ENSMUSG00000017756/ENSMUSG00000020331/ENSMUSG00000022742/ENSMUSG00000025221/ENSMUSG00000030249/ENSMUSG00000032338/ENSMUSG00000032412/ENSMUSG00000033161/ENSMUSG00000034187/ENSMUSG00000035506/ENSMUSG00000038319/ENSMUSG00000057092/ENSMUSG00000063873/ENSMUSG00000079436	18	Kcnh6/Kcnn1/Tmem175/Slc12a5/Slc12a7/Hcn2/Cpox/Kcnip2/Abcc9/Hcn4/Atp1b3/Atp1a1/Nsf/Slc12a8/Kcnh2/Fxyd3/Slc24a3/Kcnj13	GO:0006813 potassium ion transport
GO:0015718	monocarboxylic acid transport	6/962	13/14014	0.000116236	0.0203095	0.0194097	ENSMUSG00000025161/ENSMUSG00000027896/ENSMUSG00000030108/ENSMUSG00000032902/ENSMUSG00000037762/ENSMUSG00000044367	6	Slc16a3/Slc16a4/Slc6a13/Slc16a1/Slc16a9/Slc16a13	GO:0015718 monocarboxylic acid transport
GO:0051301	cell division	33/425	355/14401	5.58768e-09	7.7557e-06	6.8699e-06	ENSMUSG00000000184/ENSMUSG00000001403/ENSMUSG00000011960/ENSMUSG00000012443/ENSMUSG00000015880/ENSMUSG00000023015/ENSMUSG00000023940/ENSMUSG00000024660/ENSMUSG00000024795/ENSMUSG00000024943/ENSMUSG00000025001/ENSMUSG00000026039/ENSMUSG00000027326/ENSMUSG00000027330/ENSMUSG00000027883/ENSMUSG00000028312/ENSMUSG00000028906/ENSMUSG00000029202/ENSMUSG00000029414/ENSMUSG00000032254/ENSMUSG00000032477/…	33	Ccnd2/Ube2c/Ccnt1/Kif11/Ncapg/Racgap1/Sgo1/Incenp/Kif20b/Smc5/Hells/Sgo2a/Knl1/Cdc25b/Gpsm2/Smc2/Epb41/Pds5a/Kntc1/Kif23/Cdc25a/Reep4/Aspm/Smc4/Ncapd2/Prc1/Bub1b/Cdk6/Wapl/Kif18b/Hmga2/Cenpj/Ccnf	GO:0051301 cell division
GO:0030261	chromosome condensation	7/425	17/14401	2.79457e-07	0.000193943	0.000171793	ENSMUSG00000015880/ENSMUSG00000020914/ENSMUSG00000024943/ENSMUSG00000028312/ENSMUSG00000034349/ENSMUSG00000038252/ENSMUSG00000056758	7	Ncapg/Top2a/Smc5/Smc2/Smc4/Ncapd2/Hmga2	GO:0030261 chromosome condensation
GO:0006325	chromatin organization	26/425	306/14401	1.36519e-06	0.000631627	0.000559488	ENSMUSG00000002748/ENSMUSG00000018666/ENSMUSG00000019777/ENSMUSG00000019857/ENSMUSG00000021377/ENSMUSG00000022360/ENSMUSG00000022992/ENSMUSG00000023852/ENSMUSG00000025577/ENSMUSG00000027641/ENSMUSG00000028693/ENSMUSG00000029267/ENSMUSG00000029687/ENSMUSG00000030180/ENSMUSG00000031715/ENSMUSG00000034160/ENSMUSG00000035623/ENSMUSG00000038538/ENSMUSG00000041229/ENSMUSG00000041235/ENSMUSG00000042599/…	26	Baz1b/Cbx1/Hdac2/Asf1a/Dek/Atad2/Kansl2/Chd1/Cbx2/Rbl1/Nasp/Mtf2/Ezh2/Kdm5a/Smarca5/Ogt/Rsf1/Ubn2/Phf8/Chd7/Kdm7a/Mms22l/Kdm3a/Kmt5c/Zfp462/Cecr2	GO:0006325 chromatin organization
GO:0010468	regulation of gene expression	25/425	301/14401	3.28631e-06	0.00114035	0.00101011	ENSMUSG00000007613/ENSMUSG00000013415/ENSMUSG00000019817/ENSMUSG00000021109/ENSMUSG00000022141/ENSMUSG00000022483/ENSMUSG00000027665/ENSMUSG00000028034/ENSMUSG00000029687/ENSMUSG00000032293/ENSMUSG00000033792/ENSMUSG00000037475/ENSMUSG00000039191/ENSMUSG00000040274/ENSMUSG00000040423/ENSMUSG00000041235/ENSMUSG00000041459/ENSMUSG00000042608/ENSMUSG00000050310/ENSMUSG00000053470/ENSMUSG00000057329/…	25	Tgfbr1/Igf2bp1/Plagl1/Hif1a/Nipbl/Col2a1/Pik3ca/Fubp1/Ezh2/Ireb2/Atp7a/Thoc2/Rbpj/Cdk6/Rc3h1/Chd7/Tardbp/Stk40/Rictor/Kdm3a/Bcl2/Zfp462/Insm1/Sox2/Rc3h2	GO:0010468 regulation of gene expression
GO:0008380	RNA splicing	23/425	266/14401	4.16586e-06	0.00115644	0.00102436	ENSMUSG00000004980/ENSMUSG00000007850/ENSMUSG00000018379/ENSMUSG00000020719/ENSMUSG00000020863/ENSMUSG00000020994/ENSMUSG00000021413/ENSMUSG00000027510/ENSMUSG00000027620/ENSMUSG00000027881/ENSMUSG00000028546/ENSMUSG00000028676/ENSMUSG00000030016/ENSMUSG00000032423/ENSMUSG00000032621/ENSMUSG00000033222/ENSMUSG00000035851/ENSMUSG00000037475/ENSMUSG00000037958/ENSMUSG00000040720/ENSMUSG00000041459/…	23	Hnrnpa2b1/Hnrnph1/Srsf1/Ddx5/Luc7l3/Pnn/Prpf4b/Rbm38/Rbm39/Prpf38b/Elavl4/Srsf10/Zfp638/Syncrip/Srek1/Ttf2/Ythdc1/Thoc2/Nsrp1/Virma/Tardbp/Ddx17/Prpf40a	GO:0008380 RNA splicing
GO:0007059	chromosome segregation	9/425	87/14401	0.00104587	0.0453645	0.0401834	ENSMUSG00000020914/ENSMUSG00000023940/ENSMUSG00000024660/ENSMUSG00000024943/ENSMUSG00000026039/ENSMUSG00000026605/ENSMUSG00000027326/ENSMUSG00000045328/ENSMUSG00000070544	9	Top2a/Sgo1/Incenp/Smc5/Sgo2a/Cenpf/Knl1/Cenpe/Top1	GO:0007059 chromosome segregation
GO:0055085	transmembrane transport	62/701	404/13924	2.29976e-15	3.54853e-12	3.48595e-12	ENSMUSG00000000154/ENSMUSG00000001901/ENSMUSG00000005949/ENSMUSG00000006469/ENSMUSG00000006641/ENSMUSG00000009378/ENSMUSG00000016319/ENSMUSG00000017756/ENSMUSG00000020331/ENSMUSG00000020334/ENSMUSG00000020402/ENSMUSG00000020651/ENSMUSG00000021240/ENSMUSG00000021474/ENSMUSG00000022094/ENSMUSG00000022404/ENSMUSG00000023828/ENSMUSG00000024069/ENSMUSG00000024650/ENSMUSG00000025161/ENSMUSG00000025993/…	62	Slc22a18/Kcnh6/Ctns/Slc34a3/Slc5a6/Slc16a12/Slc25a5/Slc12a7/Hcn2/Slc22a4/Vdac1/Slc26a4/Abcd4/Sfxn1/Slc39a14/Slc25a17/Slc22a3/Slc30a6/Slc22a6/Slc16a3/Slc40a1/Slc9a2/Slc2a8/Slc2a2/Slc16a4/Kcnq4/Slc2a1/Mfsd2a/Abcb1b/Slc13a4/Itpr1/Slc6a13/Slco1b2/Slc6a1/Slc7a2/Slc7a6/Hcn4/Slc16a1/Slc22a15/Slc26a2/Abcc12/Slc16a9/Mfsd4b5/Slco4a1/Slc39a5/Slc7a5/Slc26a7/Abcb1a/Slco4c1/Slc35f2/Aqp11/Slc25a26/Gjb2/Slc26a1/…	GO:0055085 transmembrane transport
GO:0006811	monoatomic ion transport	46/701	404/13924	1.7948e-07	0.000138469	0.000136027	ENSMUSG00000001901/ENSMUSG00000001985/ENSMUSG00000006469/ENSMUSG00000006641/ENSMUSG00000010064/ENSMUSG00000013495/ENSMUSG00000017756/ENSMUSG00000020159/ENSMUSG00000020331/ENSMUSG00000020334/ENSMUSG00000020402/ENSMUSG00000021474/ENSMUSG00000022041/ENSMUSG00000022094/ENSMUSG00000023030/ENSMUSG00000023828/ENSMUSG00000024069/ENSMUSG00000025221/ENSMUSG00000025393/ENSMUSG00000025428/ENSMUSG00000025993/…	46	Kcnh6/Grik3/Slc34a3/Slc5a6/Slc38a3/Tmem175/Slc12a7/Gabrp/Hcn2/Slc22a4/Vdac1/Sfxn1/Chrna2/Slc39a14/Slc11a2/Slc22a3/Slc30a6/Kcnip2/Atp5b/Atp5a1/Slc40a1/Slc9a2/Kcnq4/Slc13a4/Itpr1/Slco1b2/Pdzd3/Hcn4/Slc22a15/Slc26a2/Asic3/Mfsd4b5/Slco4a1/Slc39a5/Slc26a7/Slco4c1/Slc26a1/Kcnj16/Otop1/Slc39a1/Fxyd3/Slc9a6/Slc39a4/Slc31a1/Fxyd6/Kcnj13	GO:0006811 monoatomic ion transport
GO:0015718	monocarboxylic acid transport	7/701	13/13924	1.04651e-06	0.000538256	0.000528764	ENSMUSG00000009378/ENSMUSG00000023828/ENSMUSG00000025161/ENSMUSG00000027896/ENSMUSG00000030108/ENSMUSG00000032902/ENSMUSG00000037762	7	Slc16a12/Slc22a3/Slc16a3/Slc16a4/Slc6a13/Slc16a1/Slc16a9	GO:0015718 monocarboxylic acid transport
GO:0008652	amino acid biosynthetic process	9/701	25/13924	1.9473e-06	0.000751172	0.000737926	ENSMUSG00000021048/ENSMUSG00000024640/ENSMUSG00000025007/ENSMUSG00000025190/ENSMUSG00000028179/ENSMUSG00000029326/ENSMUSG00000031173/ENSMUSG00000053398/ENSMUSG00000076441	9	Mthfd1/Psat1/Aldh18a1/Got1/Cth/Enoph1/Otc/Phgdh/Ass1	GO:0008652 amino acid biosynthetic process
GO:0006730	one-carbon metabolic process	8/701	27/13924	3.7474e-05	0.0103316	0.0101494	ENSMUSG00000000805/ENSMUSG00000020256/ENSMUSG00000020534/ENSMUSG00000021048/ENSMUSG00000021474/ENSMUSG00000027562/ENSMUSG00000029772/ENSMUSG00000040675	8	Car4/Aldh1l2/Shmt1/Mthfd1/Sfxn1/Car2/Ahcyl2/Mthfd1l	GO:0006730 one-carbon metabolic process
GO:0006631	fatty acid metabolic process	22/701	169/13924	4.01747e-05	0.0103316	0.0101494	ENSMUSG00000024507/ENSMUSG00000025153/ENSMUSG00000025197/ENSMUSG00000026189/ENSMUSG00000028223/ENSMUSG00000028607/ENSMUSG00000028910/ENSMUSG00000029482/ENSMUSG00000031278/ENSMUSG00000031903/ENSMUSG00000032047/ENSMUSG00000033629/ENSMUSG00000034171/ENSMUSG00000035376/ENSMUSG00000036880/ENSMUSG00000042251/ENSMUSG00000044788/ENSMUSG00000047250/ENSMUSG00000059447/ENSMUSG00000067653/ENSMUSG00000070719/…	22	Hsd17b4/Fasn/Cyp2c23/Pecr/Decr1/Cpt2/Mecr/Aacs/Acsl4/Pla2g15/Acat1/Hacd3/Faah/Hacd2/Acaa2/Pm20d1/Fads6/Ptgs1/Hadhb/Ankrd23/Pla2g4d/Acnat1	GO:0006631 fatty acid metabolic process
GO:0006813	potassium ion transport	13/701	79/13924	0.000145478	0.0249414	0.0245016	ENSMUSG00000001901/ENSMUSG00000013495/ENSMUSG00000017756/ENSMUSG00000020331/ENSMUSG00000022742/ENSMUSG00000025221/ENSMUSG00000025358/ENSMUSG00000028631/ENSMUSG00000032338/ENSMUSG00000038528/ENSMUSG00000051497/ENSMUSG00000057092/ENSMUSG00000079436	13	Kcnh6/Tmem175/Slc12a7/Hcn2/Cpox/Kcnip2/Cdk2/Kcnq4/Hcn4/Mfsd4b5/Kcnj16/Fxyd3/Kcnj13	GO:0006813 potassium ion transport
